# Diel fluctuations in *in-vivo* SnRK1 activity in Arabidopsis rosettes during light-dark cycles

**DOI:** 10.1101/2022.09.23.509272

**Authors:** Omri Avidan, Thiago A. Moraes, Virginie Mengin, Regina Feil, Filip Rolland, Mark Stitt, John E. Lunn

**Affiliations:** Max Planck Institute of Molecular Plant Physiology, Am Muehlenberg 1, 14476 Potsdam-Golm, Germany; Laboratory of Molecular Plant Biology, KU Leuven, Leuven, Belgium; KU Leuven Plant Institute (LPI), Leuven, Belgium

**Keywords:** *Arabidopsis thaliana*, SnRK1, trehalose 6-phosphate, glucose 6-phosphate, diel, circadian clock, starch

## Abstract

SUCROSE-NON-FERMENTING1 (SNF1)-RELATED KINASE1 (SnRK1) is a central hub in carbon and energy signalling in plants, and is orthologous with SNF1 in yeast and the AMP-ACTIVATED PROTEIN KINASE (AMPK) in animals. Previous studies of SnRK1 relied on *in-vitro* activity assays or on monitoring the expression of putative marker genes. Neither approach gives unambiguous information about *in-vivo* SnRK1 activity. We have monitored *in-vivo* SnRK1 activity using Arabidopsis (*Arabidopsis thaliana*) reporter lines that express a chimeric polypeptide with a SNF1/SnRK1/AMPK-specific phosphorylation site. We investigated responses during an equinoctial diel cycle, and after perturbing this cycle. As expected, *in vivo* SnRK1 activity rose towards the end of the night and rose even further when the night was extended. Unexpectedly, although sugars rose after dawn, SnRK1 activity did not decline until about 12 hours into the light period. The sucrose signal trehalose 6-phosphate (Tre6P) has been shown to inhibit SnRK1 *in vitro*. We introduced the SnRK1 reporter into lines that harboured an inducible *TREHALOSE-6-PHOSPHATE SYNTHASE* construct. Elevated Tre6P decreased *in-vivo* SnRK1 activity in the light period, but not at the end of the night. Reporter polypeptide phosphorylation was sometimes negatively correlated with Tre6P, but a stronger and more widespread negative correlation was observed with glucose 6-phosphate. We propose that SnRK1 operates within a network that controls carbon utilization and maintains diel sugar homeostasis, and that Tre6P, hexose phosphates and the circadian clock contribute to regulation of SnRK1 activity in a context-dependent manner, and SnRK1-signalling is further modulated by factors that act downstream of SnRK1.

**One sentence summary:** *In vivo* SnRK1 activity shows an unexpected diel response and a complex relationship with trehalose 6-phosphate and other possible metabolic regulators.
