## Supplementary Dataset S2 for "Diel fluctuations in *in-vivo* SnRK1 activity in Arabidopsis rosettes during light-dark cycles"

### Sheet: SnRK1 vs Metabolites
Presented are regression plots as described in Table1 and Table S1, for the control experiments described in Figure 1:
Control 1	NUC
Figure 2, Supplementary Dataset S1 EXP.3
Control 1	GEN
Figure 2, Supplementary Dataset S1 EXP.3
Control 2	NUC
Figure 3, Supplementary Dataset S1 EXP.4
Control 2	GEN
Figure 3, Supplementary Dataset S1 EXP.4
Control 3	NUC
Figure S3B, Supplementary Dataset S1 EXP.2
µEi = µmol m-2 s-1
Continuous 90µEi	NUC
Figure 3, Supplementary Dataset S1 EXP.2
Continuous 90	GEN
Figure 3, SI EXP4
T28	NUC
Figure 4, Supplementary Dataset S1 EXP.5
T28 (ZT4-24)	(ZT4-24)
Figure 4, SI EXP5
T28	GEN
Figure 4, SI EXP5
T28 (ZT4-24)	(ZT4-24)
Figure 4, Supplementary Dataset S1 EXP.5
Day Tre6P
(induction at ZT4)
Figure 5, SI EXP7
Night Tre6P
induction at ZT20
Figure 6, Supplementary Dataset S1 EXP.8

### Sheet: Met vs Met
	Presented are regressions between metabolites, as summarized in Supplementary Table S2: Presented are R2 and p-values of regressions utilized from the three independent NUC (top) and the two GEN (bottom) control experiments described in Figure 1 (12-h photoperiod, 160 µmol m-2 s-1 illumination). Regression were done over replicates and not averages, with full diel cycle data (ZT0-24). The linear …

### Sheet: Change vs Change
Data for Supplementary Tables S3 and S4:
Summary of correlation analysis between changes in SnRK1 NUC and GEN activity to changes in metabolite levels.
Presented are linear regressions with R2 and p-values utilized from independent control experiments described in Figures 1, 3, 4.
Changes in activity were calculated as the difference between absolute levels (averages) of two consecutive time points, divided by the time difference (hr). The linear regression analysis was done by using the "least squares" method.
Error bars: propogated error
Diel changes
standard conditions
Const 90 µEi exp:
Figure 3, Supplementary Dataset S1 EXP.4
T28 EXP:
Figure 4, Supplementary Dataset S1 EXP.5
